# miRinGO: Prediction of biological processes indirectly targeted by human microRNAs

**DOI:** 10.1101/2020.07.24.220335

**Authors:** Mohammed Sayed, Juw Won Park

## Abstract

MicroRNAs are small non-coding RNAs that are known for their role in post-transcriptional regulation of target genes. Typically, their functions are predicted by first identifying their target genes and then finding biological processes enriched in these targets. Current tools for miRNA functional analysis use only genes with physical binding sites as their targets and exclude other genes that are indirectly targeted transcriptionally through transcription factors. Here, we introduce a method to predict gene ontology (GO) annotations indirectly targeted by microRNAs. The proposed method resulted in better performance in predicting known miRNA-GO term associations compared to the canonical approach. To facilitate miRNA GO enrichment analysis, we developed an R Shiny application, miRinGO, that is freely available from GitHub at https://github.com/Fadeel/miRinGO
