## Supplementary Table 1 for "miRinGO: Prediction of biological processes indirectly targeted by human microRNAs"

### Sheet: Supplementary table S1
tissue_name	miRNA	GO.term.name	GO_ID	refereneces	cell_IDs	cell_types
artery	hsa-let-7b-5p	positive regulation of angiogenesis	GO:0045766	PMID:28159509	CL:0000071	blood vessel endothelial cell
artery	hsa-let-7e-5p	negative regulation of DNA-binding transcription factor activity	GO:0043433	PMID:30670152	CL:0002618	endothelial cell of umbilical vein
artery	hsa-let-7e-5p	negative regulation of tyrosine phosphorylation of STAT protein	GO:0042532	PMID:30670152	CL:0002618	endothelial cell of umbilical vein
artery	hsa-let-7f-5p	negative regulation of transforming growth factor beta receptor signaling pathway	GO:0030512	PMID:28345812	CL:0002618	endothelial cell of umbilical vein
artery	hsa-let-7g-5p	negative regulation of inflammatory response	GO:0050728	PMID:24291274	CL:0002618	endothelial cell of umbilical vein
artery	hsa-let-7g-5p	negative regulation of pathway-restricted SMAD protein phosphorylation	GO:0060394	PMID:24291274	CL:0002618	endothelial cell of umbilical vein
artery	hsa-let-7g-5p	negative regulation of transforming growth factor beta receptor signaling pathway	GO:0030512	PMID:24291274	CL:0002618	endothelial cell of umbilical vein
artery	hsa-let-7g-5p	positive regulation of angiogenesis	GO:0045766	PMID:24291274	CL:0002618	endothelial cell of umbilical vein
artery	hsa-miR-1-3p	positive regulation of vascular associated smooth muscle cell apoptotic process	GO:1905461	PMID:26166810	CL:0002539	aortic smooth muscle cell
artery	hsa-miR-101-3p	negative regulation of protein ubiquitination	GO:0031397	PMID:24844779	CL:0002618	endothelial cell of umbilical vein
artery	hsa-miR-106b-5p	negative regulation of angiogenesis	GO:0016525	PMID:26956882	CL:0000071	blood vessel endothelial cell
artery	hsa-miR-10a-5p	positive regulation of blood vessel endothelial cell proliferation involved in sprouting angiogenesis	GO:1903589	PMID:22955733	CL:0002618	endothelial cell of umbilical vein
artery	hsa-miR-10a-5p	positive regulation of cell migration involved in sprouting angiogenesis	GO:0090050	PMID:22955733	CL:0002618	endothelial cell of umbilical vein
artery	hsa-miR-10a-5p	positive regulation of vascular endothelial growth factor receptor signaling pathway	GO:0030949	PMID:22955733	CL:0002618	endothelial cell of umbilical vein
artery	hsa-miR-10b-5p	positive regulation of blood vessel endothelial cell proliferation involved in sprouting angiogenesis	GO:1903589	PMID:22955733	CL:0002618	endothelial cell of umbilical vein
artery	hsa-miR-10b-5p	positive regulation of cell migration involved in sprouting angiogenesis	GO:0090050	PMID:22955733	CL:0002618	endothelial cell of umbilical vein
artery	hsa-miR-10b-5p	positive regulation of vascular endothelial growth factor receptor signaling pathway	GO:0030949	PMID:22955733	CL:0002618	endothelial cell of umbilical vein
artery	hsa-miR-1224-5p	negative regulation of Notch signaling pathway	GO:0045746	PMID:28717225	CL:0002618	endothelial cell of umbilical vein
artery	hsa-miR-1224-5p	positive regulation of sprouting angiogenesis	GO:1903672	PMID:28717225	CL:0002618	endothelial cell of umbilical vein
artery	hsa-miR-1224-5p	positive regulation of vascular endothelial growth factor receptor signaling pathway	GO:0030949	PMID:28717225	CL:0002618	endothelial cell of umbilical vein
artery	hsa-miR-124-3p	cellular response to hypoxia	GO:0071456	PMID:23853098	CL:0002591	smooth muscle cell of the pulmonary artery
artery	hsa-miR-124-3p	negative regulation of protein dephosphorylation	GO:0035308	PMID:23853098	CL:0002591	smooth muscle cell of the pulmonary artery
artery	hsa-miR-125a-5p	negative regulation of angiogenesis	GO:0016525	PMID:25116893	CL:0002618	endothelial cell of umbilical vein
artery	hsa-miR-125a-5p	negative regulation of DNA-binding transcription factor activity	GO:0043433	PMID:30670152	CL:0002618	endothelial cell of umbilical vein
artery	hsa-miR-125a-5p	negative regulation of tyrosine phosphorylation of STAT protein	GO:0042532	PMID:30670152	CL:0002618	endothelial cell of umbilical vein
artery	hsa-miR-125a-5p	positive regulation of endothelial cell apoptotic process	GO:2000353	PMID:25116893,PMID:28467514	CL:0002618,CL:0002618	endothelial cell of umbilical vein,endothelial cell of umbilical vein
artery	hsa-miR-125a-5p	positive regulation of sprouting angiogenesis	GO:1903672	PMID:27252357	CL:0002618	endothelial cell of umbilical vein
artery	hsa-miR-125b-5p	negative regulation of angiogenesis	GO:0016525	PMID:22391569	CL:0002618	endothelial cell of umbilical vein
artery	hsa-miR-126-3p	cellular response to hypoxia	GO:0071456	PMID:28578351	CL:2000008	microvascular endothelial cell
artery	hsa-miR-126-3p	negative regulation of inflammatory response	GO:0050728	PMID:28578351	CL:2000008	microvascular endothelial cell
artery	hsa-miR-126-3p	positive regulation of angiogenesis	GO:0045766	PMID:23136161	CL:0002544	aortic endothelial cell
artery	hsa-miR-126-3p	positive regulation of phosphatidylinositol 3-kinase signaling	GO:0014068	PMID:28578351	CL:2000008	microvascular endothelial cell
artery	hsa-miR-126-3p	positive regulation of protein kinase B signaling	GO:0051897	PMID:28578351	CL:2000008	microvascular endothelial cell
artery	hsa-miR-126-3p	positive regulation of sprouting angiogenesis	GO:1903672	PMID:27780851,PMID:28578351	CL:0002618,CL:2000008	endothelial cell of umbilical vein,microvascular endothelial cell
artery	hsa-miR-126-5p	positive regulation of blood vessel endothelial cell proliferation involved in sprouting angiogenesis	GO:1903589	PMID:28124060	CL:0002618	endothelial cell of umbilical vein
artery	hsa-miR-126-5p	positive regulation of cell migration involved in sprouting angiogenesis	GO:0090050	PMID:28124060	CL:0002618	endothelial cell of umbilical vein
artery	hsa-miR-130a-3p	positive regulation of angiogenesis	GO:0045766	PMID:23136161	CL:0002544	aortic endothelial cell
artery	hsa-miR-130a-3p	positive regulation of vascular endothelial cell proliferation	GO:1905564	PMID:24960162	UBERON:0002012	pulmonary artery
artery	hsa-miR-130a-3p	positive regulation of vascular smooth muscle cell proliferation	GO:1904707	PMID:24960162	UBERON:0002012	pulmonary artery
artery	hsa-miR-132-3p	positive regulation of angiogenesis	GO:0045766	PMID:21868695	CL:0000071	blood vessel endothelial cell
artery	hsa-miR-132-3p	positive regulation of protein kinase B signaling	GO:0051897	PMID:21868695	CL:0000071	blood vessel endothelial cell
artery	hsa-miR-132-5p	cholesterol homeostasis	GO:0042632	PMID:24924687	CL:0002618	endothelial cell of umbilical vein
artery	hsa-miR-132-5p	fatty acid homeostasis	GO:0055089	PMID:24924687	CL:0002618	endothelial cell of umbilical vein
artery	hsa-miR-132-5p	positive regulation of endothelial cell apoptotic process	GO:2000353	PMID:24924687	CL:0002618	endothelial cell of umbilical vein
artery	hsa-miR-133a-3p	cellular response to cytokine stimulus	GO:0071345	PMID:28257760	CL:0000359	vascular associated smooth muscle cell
artery	hsa-miR-133a-3p	negative regulation of low-density lipoprotein particle clearance	GO:0010989	PMID:28257760	CL:0000359	vascular associated smooth muscle cell
artery	hsa-miR-138-5p	negative regulation of G1/S transition of mitotic cell cycle	GO:2000134	PMID:28450935	CL:0002546	embryonic blood vessel endothelial progenitor cell
artery	hsa-miR-138-5p	negative regulation of nitric-oxide synthase activity	GO:0051001	PMID:24244340	CL:2000008	microvascular endothelial cell
artery	hsa-miR-138-5p	negative regulation of p38MAPK cascade	GO:1903753	PMID:28450935	CL:0002546	embryonic blood vessel endothelial progenitor cell
artery	hsa-miR-138-5p	negative regulation of sprouting angiogenesis	GO:1903671	PMID:24244340	CL:2000008	microvascular endothelial cell
artery	hsa-miR-140-5p	cellular response to hypoxia	GO:0071456	PMID:27021683	CL:0002591	smooth muscle cell of the pulmonary artery
artery	hsa-miR-140-5p	positive regulation of BMP signaling pathway	GO:0030513	PMID:27214554	CL:0002591	smooth muscle cell of the pulmonary artery
artery	hsa-miR-140-5p	positive regulation of vascular associated smooth muscle cell apoptotic process	GO:1905461	PMID:27021683	CL:0002591	smooth muscle cell of the pulmonary artery
artery	hsa-miR-143-3p	negative regulation of angiogenesis	GO:0016525	PMID:25801897	CL:0002618	endothelial cell of umbilical vein
artery	hsa-miR-143-3p	positive regulation of angiogenesis	GO:0045766	PMID:26311719	CL:1001568	pulmonary artery endothelial cell
artery	hsa-miR-145-5p	negative regulation of angiogenesis	GO:0016525	PMID:25801897	CL:0002618	endothelial cell of umbilical vein
artery	hsa-miR-146a-5p	cellular response to cytokine stimulus	GO:0071345	PMID:25515214	CL:2000044	brain microvascular endothelial cell
artery	hsa-miR-146a-5p	cellular response to glucose stimulus	GO:0071333	PMID:28433754	CL:0002585	retinal blood vessel endothelial cell
artery	hsa-miR-146a-5p	negative regulation of angiogenesis	GO:0016525	PMID:23619365	CL:0002618	endothelial cell of umbilical vein
artery	hsa-miR-146a-5p	negative regulation of interleukin-6 production	GO:0032715	PMID:28433754	CL:0002585	retinal blood vessel endothelial cell
artery	hsa-miR-146a-5p	negative regulation of NIK/NF-kappaB signaling	GO:1901223	PMID:25515214	CL:2000044	brain microvascular endothelial cell
artery	hsa-miR-146a-5p	negative regulation of tyrosine phosphorylation of STAT protein	GO:0042532	PMID:28433754	CL:0002585	retinal blood vessel endothelial cell
artery	hsa-miR-146a-5p	positive regulation of fibroblast growth factor receptor signaling pathway	GO:0045743	PMID:27121396	CL:0002618	endothelial cell of umbilical vein
artery	hsa-miR-149-3p	negative regulation of fibroblast growth factor receptor signaling pathway	GO:0040037	PMID:24463821	CL:0002544	aortic endothelial cell
artery	hsa-miR-149-5p	negative regulation of fibroblast growth factor receptor signaling pathway	GO:0040037	PMID:24463821	CL:0002544	aortic endothelial cell
artery	hsa-miR-149-5p	negative regulation of interleukin-6 production	GO:0032715	PMID:24299952	CL:0002618	endothelial cell of umbilical vein
artery	hsa-miR-152-3p	negative regulation of tumor necrosis factor-mediated signaling pathway	GO:0010804	PMID:24813629	CL:0002618	endothelial cell of umbilical vein
artery	hsa-miR-155-5p	negative regulation of inflammatory response	GO:0050728	PMID:21310411	CL:0000071	blood vessel endothelial cell
artery	hsa-miR-155-5p	positive regulation of sprouting angiogenesis	GO:1903672	PMID:27731397	CL:0002618	endothelial cell of umbilical vein
artery	hsa-miR-15a-5p	cellular response to glucose stimulus	GO:0071333	PMID:30365148	CL:0002585	retinal blood vessel endothelial cell
artery	hsa-miR-15a-5p	negative regulation of angiogenesis	GO:0016525	PMID:23867820	CL:0002618	endothelial cell of umbilical vein
artery	hsa-miR-15a-5p	negative regulation of cell migration involved in sprouting angiogenesis	GO:0090051	PMID:22692216	CL:0002618	endothelial cell of umbilical vein
artery	hsa-miR-15a-5p	negative regulation of G1/S transition of mitotic cell cycle	GO:2000134	PMID:23867820	CL:0002618	endothelial cell of umbilical vein
artery	hsa-miR-15a-5p	negative regulation of inflammatory response	GO:0050728	PMID:30365148	CL:0002585	retinal blood vessel endothelial cell
artery	hsa-miR-15a-5p	negative regulation of NF-kappaB transcription factor activity	GO:0032088	PMID:30365148	CL:0002585	retinal blood vessel endothelial cell
artery	hsa-miR-15b-5p	branching involved in blood vessel morphogenesis	GO:0001569	PMID:23688497	UBERON:0007777	umbilical vein endothelium
artery	hsa-miR-15b-5p	negative regulation of angiogenesis	GO:0016525	PMID:27208409	CL:0002618	endothelial cell of umbilical vein
artery	hsa-miR-16-5p	branching involved in blood vessel morphogenesis	GO:0001569	PMID:23083510	UBERON:0007777	umbilical vein endothelium
artery	hsa-miR-16-5p	cellular response to glucose stimulus	GO:0071333	PMID:30365148	CL:0002585	retinal blood vessel endothelial cell
artery	hsa-miR-16-5p	negative regulation of fibroblast growth factor receptor signaling pathway	GO:0040037	PMID:21885851	CL:0002544	aortic endothelial cell
artery	hsa-miR-16-5p	negative regulation of inflammatory response	GO:0050728	PMID:30365148	CL:0002585	retinal blood vessel endothelial cell
artery	hsa-miR-16-5p	negative regulation of NF-kappaB transcription factor activity	GO:0032088	PMID:30365148	CL:0002585	retinal blood vessel endothelial cell
artery	hsa-miR-16-5p	negative regulation of vascular endothelial growth factor signaling pathway	GO:1900747	PMID:21885851	CL:0002544	aortic endothelial cell
artery	hsa-miR-17-5p	cellular response to hypoxia	GO:0071456	PMID:27640178	CL:0002591	smooth muscle cell of the pulmonary artery
artery	hsa-miR-17-5p	positive regulation of vascular smooth muscle cell proliferation	GO:1904707	PMID:22161164	UBERON:0002012	pulmonary artery
artery	hsa-miR-185-3p	negative regulation of ERK1 and ERK2 cascade	GO:0070373	PMID:28277742	CL:0002539	aortic smooth muscle cell
artery	hsa-miR-185-5p	negative regulation of angiogenesis	GO:0016525	PMID:26694763	CL:2000008	microvascular endothelial cell
artery	hsa-miR-193a-3p	negative regulation of G1/S transition of mitotic cell cycle	GO:2000134	PMID:28276476	CL:0002546	embryonic blood vessel endothelial progenitor cell
artery	hsa-miR-196a-5p	cellular response to vascular endothelial growth factor stimulus	GO:0035924	PMID:22773844	CL:0002618	endothelial cell of umbilical vein
artery	hsa-miR-196a-5p	negative regulation of cell migration involved in sprouting angiogenesis	GO:0090051	PMID:22773844	CL:0002618	endothelial cell of umbilical vein
artery	hsa-miR-19b-3p	negative regulation of cell migration involved in sprouting angiogenesis	GO:0090051	PMID:22197821	CL:0002618	endothelial cell of umbilical vein
artery	hsa-miR-19b-3p	negative regulation of G2/M transition of mitotic cell cycle	GO:0010972	PMID:22197821	CL:0002618	endothelial cell of umbilical vein
artery	hsa-miR-19b-3p	negative regulation of serine-type endopeptidase activity	GO:1900004	PMID:24998411	CL:0002618	endothelial cell of umbilical vein
artery	hsa-miR-200a-3p	positive regulation of blood vessel endothelial cell migration	GO:0043536	PMID:21698760	CL:0002618	endothelial cell of umbilical vein
artery	hsa-miR-200b-3p	negative regulation of angiogenesis	GO:0016525	PMID:21081489	CL:2000008	microvascular endothelial cell
artery	hsa-miR-200b-3p	negative regulation of blood vessel endothelial cell migration	GO:0043537	PMID:21081489	CL:2000008	microvascular endothelial cell
artery	hsa-miR-20a-5p	cellular response to vascular endothelial growth factor stimulus	GO:0035924	PMID:22696064	CL:0002618	endothelial cell of umbilical vein
artery	hsa-miR-20a-5p	negative regulation of cell migration involved in sprouting angiogenesis	GO:0090051	PMID:22696064	CL:0002618	endothelial cell of umbilical vein
artery	hsa-miR-20a-5p	negative regulation of protein kinase activity	GO:0006469	PMID:25447536	CL:0002591	smooth muscle cell of the pulmonary artery
artery	hsa-miR-20a-5p	positive regulation of angiogenesis	GO:0045766	PMID:28097093	CL:0002618	endothelial cell of umbilical vein
artery	hsa-miR-20a-5p	positive regulation of vascular smooth muscle cell proliferation	GO:1904707	PMID:22450430	CL:0002591	smooth muscle cell of the pulmonary artery
artery	hsa-miR-20b-5p	cellular response to tumor necrosis factor	GO:0071356	PMID:28595801	CL:2000008	microvascular endothelial cell
artery	hsa-miR-20b-5p	negative regulation of angiogenesis	GO:0016525	PMID:24048733	CL:0002618	endothelial cell of umbilical vein
artery	hsa-miR-20b-5p	positive regulation of cellular senescence	GO:2000774	PMID:28595801	CL:2000008	microvascular endothelial cell
artery	hsa-miR-21-3p	negative regulation of NF-kappaB transcription factor activity	GO:0032088	PMID:25327529	CL:0002544	aortic endothelial cell
artery	hsa-miR-21-5p	BMP signaling pathway	GO:0030509	PMID:18548003	UBERON:0002012	pulmonary artery
artery	hsa-miR-21-5p	cellular response to lipopolysaccharide	GO:0071222	PMID:29039542	CL:0002618	endothelial cell of umbilical vein
artery	hsa-miR-21-5p	negative regulation of GTPase activity	GO:0034260	PMID:22158624	CL:0000359	vascular associated smooth muscle cell
artery	hsa-miR-21-5p	positive regulation of angiogenesis	GO:0045766	PMID:27708252	CL:2000008	microvascular endothelial cell
artery	hsa-miR-21-5p	positive regulation of blood vessel endothelial cell proliferation involved in sprouting angiogenesis	GO:1903589	PMID:30106099	CL:0002618	endothelial cell of umbilical vein
artery	hsa-miR-21-5p	positive regulation of inflammatory response	GO:0050729	PMID:21636785	CL:0000071	blood vessel endothelial cell
artery	hsa-miR-21-5p	positive regulation of vascular associated smooth muscle cell migration	GO:1904754	PMID:20693317,PMID:20693317,PMID:21817107	UBERON:0002012,UBERON:0002012,UBERON:0002060	pulmonary artery,pulmonary artery,femoral artery
artery	hsa-miR-21-5p	positive regulation of vascular endothelial growth factor signaling pathway	GO:1900748	PMID:30106099	CL:0002618	endothelial cell of umbilical vein
artery	hsa-miR-21-5p	positive regulation of vascular smooth muscle cell proliferation	GO:1904707	PMID:20693317,PMID:21817107	UBERON:0002012,UBERON:0002060	pulmonary artery,femoral artery
artery	hsa-miR-21-5p	regulation of cell shape	GO:0008360	PMID:21817107	CL:0000359	vascular associated smooth muscle cell
artery	hsa-miR-210-3p	positive regulation of angiogenesis	GO:0045766	PMID:18417479	CL:0002618	endothelial cell of umbilical vein
artery	hsa-miR-210-3p	positive regulation of cell migration	GO:0030335	PMID:23322395	CL:2000008	microvascular endothelial cell
artery	hsa-miR-210-3p	tube formation	GO:0035148	PMID:23322395	CL:2000008	microvascular endothelial cell
artery	hsa-miR-212-3p	negative regulation of angiogenesis	GO:0016525	PMID:25217442	CL:0002618	endothelial cell of umbilical vein
artery	hsa-miR-212-3p	positive regulation of Notch signaling pathway	GO:0045747	PMID:25217442	CL:0000071	blood vessel endothelial cell
artery	hsa-miR-214-3p	cellular response to hypoxia	GO:0071456	PMID:27144530	CL:0002591	smooth muscle cell of the pulmonary artery
artery	hsa-miR-214-3p	negative regulation of cell migration	GO:0030336	PMID:25656649	CL:0002618	endothelial cell of umbilical vein
artery	hsa-miR-214-3p	negative regulation of cell proliferation	GO:0008285	PMID:25656649	CL:0002618	endothelial cell of umbilical vein
artery	hsa-miR-214-3p	negative regulation of vascular associated smooth muscle cell migration	GO:1904753	PMID:27927633	UBERON:0000947	aorta
artery	hsa-miR-214-3p	negative regulation of vascular smooth muscle cell proliferation	GO:1904706	PMID:27927633	UBERON:0000947	aorta
artery	hsa-miR-214-3p	positive regulation of G1/S transition of mitotic cell cycle	GO:1900087	PMID:27144530	CL:0002591	smooth muscle cell of the pulmonary artery
artery	hsa-miR-214-5p	positive regulation of vascular smooth muscle cell proliferation	GO:1904707	PMID:28684904	UBERON:0002012	pulmonary artery
artery	hsa-miR-218-5p	negative regulation of MAP kinase activity	GO:0043407	PMID:21385766	CL:0000071	blood vessel endothelial cell
artery	hsa-miR-22-3p	positive regulation of inflammatory response	GO:0050729	PMID:28112401	CL:0002618	endothelial cell of umbilical vein
artery	hsa-miR-221-3p	negative regulation of inflammatory response	GO:0050728	PMID:21310411	CL:0000071	blood vessel endothelial cell
artery	hsa-miR-221-3p	negative regulation of sprouting angiogenesis	GO:1903671	PMID:27780851	CL:0002618	endothelial cell of umbilical vein
artery	hsa-miR-221-3p	platelet-derived growth factor receptor signaling pathway	GO:0048008	PMID:19088079	CL:0002591	smooth muscle cell of the pulmonary artery
artery	hsa-miR-221-3p	positive regulation of blood vessel endothelial cell migration	GO:0043536	PMID:19351599	CL:0002618	endothelial cell of umbilical vein
artery	hsa-miR-222-3p	negative regulation of inflammatory response	GO:0050728	PMID:21310411	CL:0000071	blood vessel endothelial cell
artery	hsa-miR-223-3p	negative regulation of GTPase activity	GO:0034260	PMID:27121304	CL:0002591	smooth muscle cell of the pulmonary artery
artery	hsa-miR-23a-3p	cellular response to vascular endothelial growth factor stimulus	GO:0035924	PMID:21536891	CL:0002618	endothelial cell of umbilical vein
artery	hsa-miR-23a-3p	negative regulation of vascular permeability	GO:0043116	PMID:27741223	CL:0002618	endothelial cell of umbilical vein
artery	hsa-miR-23a-3p	positive regulation of blood vessel endothelial cell proliferation involved in sprouting angiogenesis	GO:1903589	PMID:21536891	CL:0002618	endothelial cell of umbilical vein
artery	hsa-miR-23a-3p	positive regulation of cell migration involved in sprouting angiogenesis	GO:0090050	PMID:21536891	CL:0002618	endothelial cell of umbilical vein
artery	hsa-miR-23a-3p	positive regulation of ERK1 and ERK2 cascade	GO:0070374	PMID:21536891	CL:0002618	endothelial cell of umbilical vein
artery	hsa-miR-23b-3p	cellular response to vascular endothelial growth factor stimulus	GO:0035924	PMID:21536891	CL:0002618	endothelial cell of umbilical vein
artery	hsa-miR-23b-3p	negative regulation of sprouting angiogenesis	GO:1903671	PMID:27741223	CL:0002618	endothelial cell of umbilical vein
artery	hsa-miR-23b-3p	positive regulation of blood vessel endothelial cell proliferation involved in sprouting angiogenesis	GO:1903589	PMID:21536891	CL:0002618	endothelial cell of umbilical vein
artery	hsa-miR-23b-3p	positive regulation of cell migration involved in sprouting angiogenesis	GO:0090050	PMID:21536891	CL:0002618	endothelial cell of umbilical vein
artery	hsa-miR-23b-3p	positive regulation of ERK1 and ERK2 cascade	GO:0070374	PMID:21536891	CL:0002618	endothelial cell of umbilical vein
artery	hsa-miR-23b-3p	positive regulation of vascular permeability	GO:0043117	PMID:27741223	CL:0002618	endothelial cell of umbilical vein
artery	hsa-miR-24-3p	negative regulation of angiogenesis	GO:0016525	PMID:23774796	CL:2000008	microvascular endothelial cell
artery	hsa-miR-24-3p	positive regulation of endothelial cell apoptotic process	GO:2000353	PMID:21788589	CL:0000071	blood vessel endothelial cell
artery	hsa-miR-24-3p	positive regulation of reactive oxygen species biosynthetic process	GO:1903428	PMID:21788589	CL:0000071	blood vessel endothelial cell
artery	hsa-miR-24-3p	positive regulation of vascular associated smooth muscle cell apoptotic process	GO:1905461	PMID:23774796	CL:2000008	microvascular endothelial cell
artery	hsa-miR-26a-5p	negative regulation of BMP signaling pathway	GO:0030514	PMID:24047927	CL:0002618	endothelial cell of umbilical vein
artery	hsa-miR-26a-5p	negative regulation of cell migration involved in sprouting angiogenesis	GO:0090051	PMID:24047927,PMID:28602162	CL:0002618,CL:0002618	endothelial cell of umbilical vein,endothelial cell of umbilical vein
artery	hsa-miR-26a-5p	negative regulation of DNA-binding transcription factor activity	GO:0043433	PMID:24047927	CL:0002618	endothelial cell of umbilical vein
artery	hsa-miR-26a-5p	negative regulation of G1/S transition of mitotic cell cycle	GO:2000134	PMID:24047927	CL:0002618	endothelial cell of umbilical vein
artery	hsa-miR-26a-5p	negative regulation of nitric-oxide synthase activity	GO:0051001	PMID:28602162	CL:0002618	endothelial cell of umbilical vein
artery	hsa-miR-26a-5p	transforming growth factor beta receptor signaling pathway	GO:0007179	PMID:20857419	CL:0002539	aortic smooth muscle cell
artery	hsa-miR-26a-5p	vascular endothelial growth factor signaling pathway	GO:0038084	PMID:28602162	CL:0002618	endothelial cell of umbilical vein
artery	hsa-miR-27a-3p	cellular response to vascular endothelial growth factor stimulus	GO:0035924	PMID:21536891	CL:0002618	endothelial cell of umbilical vein
artery	hsa-miR-27a-3p	positive regulation of blood vessel endothelial cell proliferation involved in sprouting angiogenesis	GO:1903589	PMID:21536891	CL:0002618	endothelial cell of umbilical vein
artery	hsa-miR-27a-3p	positive regulation of cell migration involved in sprouting angiogenesis	GO:0090050	PMID:21536891	CL:0002618	endothelial cell of umbilical vein
artery	hsa-miR-27a-3p	positive regulation of ERK1 and ERK2 cascade	GO:0070374	PMID:21536891	CL:0002618	endothelial cell of umbilical vein
artery	hsa-miR-27a-5p	negative regulation of NF-kappaB transcription factor activity	GO:0032088	PMID:25327529	CL:0002544	aortic endothelial cell
artery	hsa-miR-27b-3p	cellular response to vascular endothelial growth factor stimulus	GO:0035924	PMID:21536891	CL:0002618	endothelial cell of umbilical vein
artery	hsa-miR-27b-3p	positive regulation of blood vessel endothelial cell proliferation involved in sprouting angiogenesis	GO:1903589	PMID:21536891	CL:0002618	endothelial cell of umbilical vein
artery	hsa-miR-27b-3p	positive regulation of cell migration involved in sprouting angiogenesis	GO:0090050	PMID:21536891	CL:0002618	endothelial cell of umbilical vein
artery	hsa-miR-27b-3p	positive regulation of ERK1 and ERK2 cascade	GO:0070374	PMID:21536891	CL:0002618	endothelial cell of umbilical vein
artery	hsa-miR-296-5p	positive regulation of cell migration involved in sprouting angiogenesis	GO:0090050	PMID:18977327	CL:2000044	brain microvascular endothelial cell
artery	hsa-miR-296-5p	positive regulation of vascular endothelial growth factor receptor signaling pathway	GO:0030949	PMID:18977327	CL:2000044	brain microvascular endothelial cell
artery	hsa-miR-29a-3p	negative regulation of angiogenesis	GO:0016525	PMID:28637396	CL:0002618	endothelial cell of umbilical vein
artery	hsa-miR-29a-3p	positive regulation of angiogenesis	GO:0045766	PMID:23541945	CL:0002618	endothelial cell of umbilical vein
artery	hsa-miR-29a-3p	positive regulation of G1/S transition of mitotic cell cycle	GO:1900087	PMID:23541945	CL:0002618	endothelial cell of umbilical vein
artery	hsa-miR-29b-3p	negative regulation of collagen biosynthetic process	GO:0032966	PMID:22269326	CL:0002547	fibroblast of the aortic adventitia
artery	hsa-miR-29c-5p	negative regulation of angiogenesis	GO:0016525	PMID:26175848	CL:0002618	endothelial cell of umbilical vein
artery	hsa-miR-29c-5p	negative regulation of insulin-like growth factor receptor signaling pathway	GO:0043569	PMID:26045889,PMID:26175848	CL:0002618,CL:0002618	endothelial cell of umbilical vein,endothelial cell of umbilical vein
artery	hsa-miR-30a-3p	positive regulation of angiogenesis	GO:0045766	PMID:23960241	CL:0002618	endothelial cell of umbilical vein
artery	hsa-miR-30a-3p	transforming growth factor beta receptor signaling pathway	GO:0007179	PMID:23960241	CL:0002618	endothelial cell of umbilical vein
artery	hsa-miR-30b-5p	negative regulation of angiogenesis	GO:0016525	PMID:28977001	CL:0000071	blood vessel endothelial cell
artery	hsa-miR-30b-5p	negative regulation of endothelial cell apoptotic process	GO:2000352	PMID:27464494	CL:2000018	endothelial cell of coronary artery
artery	hsa-miR-30b-5p	positive regulation of protein phosphorylation	GO:0001934	PMID:28977001	CL:0000071	blood vessel endothelial cell
artery	hsa-miR-30b-5p	positive regulation of sprouting angiogenesis	GO:1903672	PMID:23086751	CL:0000071	blood vessel endothelial cell
artery	hsa-miR-30b-5p	positive regulation of transforming growth factor beta receptor signaling pathway	GO:0030511	PMID:28977001	CL:0000071	blood vessel endothelial cell
artery	hsa-miR-30c-5p	negative regulation of sprouting angiogenesis	GO:1903671	PMID:27780851	CL:0002618	endothelial cell of umbilical vein
artery	hsa-miR-30e-5p	negative regulation of endothelial cell apoptotic process	GO:2000352	PMID:27464494	CL:2000018	endothelial cell of coronary artery
artery	hsa-miR-30e-5p	negative regulation of sprouting angiogenesis	GO:1903671	PMID:27780851	CL:0002618	endothelial cell of umbilical vein
artery	hsa-miR-31-5p	positive regulation of angiogenesis	GO:0045766	PMID:28097093	CL:0002618	endothelial cell of umbilical vein
artery	hsa-miR-31-5p	positive regulation of blood vessel endothelial cell migration	GO:0043536	PMID:26933040	CL:0002618	endothelial cell of umbilical vein
artery	hsa-miR-31-5p	positive regulation of sprouting angiogenesis	GO:1903672	PMID:26933040	CL:0002618	endothelial cell of umbilical vein
artery	hsa-miR-329-3p	negative regulation of cell migration involved in sprouting angiogenesis	GO:0090051	PMID:23878390	CL:0002618	endothelial cell of umbilical vein
artery	hsa-miR-329-3p	negative regulation of vascular endothelial growth factor signaling pathway	GO:1900747	PMID:23878390	CL:0002618	endothelial cell of umbilical vein
artery	hsa-miR-329-3p	NIK/NF-kappaB signaling	GO:0038061	PMID:23878390	CL:0002618	endothelial cell of umbilical vein
artery	hsa-miR-342-5p	negative regulation of protein kinase B signaling	GO:0051898	PMID:26857067	CL:0002618	endothelial cell of umbilical vein
artery	hsa-miR-342-5p	negative regulation of transforming growth factor beta receptor signaling pathway	GO:0030512	PMID:26857067	CL:0002618	endothelial cell of umbilical vein
artery	hsa-miR-342-5p	negative regulation of vascular endothelial growth factor signaling pathway	GO:1900747	PMID:26857067	CL:0002618	endothelial cell of umbilical vein
artery	hsa-miR-34a-5p	cellular response to hypoxia	GO:0071456	PMID:27302634	CL:0002591	smooth muscle cell of the pulmonary artery
artery	hsa-miR-34a-5p	negative regulation of angiogenesis	GO:0016525	PMID:24048733	CL:0002618	endothelial cell of umbilical vein
artery	hsa-miR-34a-5p	negative regulation of calcium ion import	GO:0090281	PMID:27302634	CL:0002591	smooth muscle cell of the pulmonary artery
artery	hsa-miR-34a-5p	negative regulation of sprouting angiogenesis	GO:1903671	PMID:23426265	CL:0002618	endothelial cell of umbilical vein
artery	hsa-miR-34a-5p	negative regulation of vascular associated smooth muscle cell migration	GO:1904753	PMID:26493107	UBERON:0000947	aorta
artery	hsa-miR-34a-5p	negative regulation of vascular smooth muscle cell proliferation	GO:1904706	PMID:24792364,PMID:26493107	CL:0002546,UBERON:0000947	embryonic blood vessel endothelial progenitor cell,aorta
artery	hsa-miR-361-5p	negative regulation of angiogenesis	GO:0016525	PMID:25203061	CL:0000071	blood vessel endothelial cell
artery	hsa-miR-362-3p	negative regulation of G1/S transition of mitotic cell cycle	GO:2000134	PMID:28890348	CL:0000359	vascular associated smooth muscle cell
artery	hsa-miR-377-3p	negative regulation of sprouting angiogenesis	GO:1903671	PMID:25251394	CL:0002618	endothelial cell of umbilical vein
artery	hsa-miR-424-5p	negative regulation of angiogenesis	GO:0016525	PMID:28566713	CL:0000071	blood vessel endothelial cell
artery	hsa-miR-424-5p	negative regulation of cell migration involved in sprouting angiogenesis	GO:0090051	PMID:28566713	CL:0000071	blood vessel endothelial cell
artery	hsa-miR-424-5p	negative regulation of ERK1 and ERK2 cascade	GO:0070373	PMID:23263626	CL:1001568	pulmonary artery endothelial cell
artery	hsa-miR-424-5p	negative regulation of fibroblast growth factor receptor signaling pathway	GO:0040037	PMID:21885851,PMID:23263626	CL:0002544,CL:1001568	aortic endothelial cell,pulmonary artery endothelial cell
artery	hsa-miR-424-5p	negative regulation of G0 to G1 transition	GO:0070317	PMID:23263626	CL:1001568	pulmonary artery endothelial cell
artery	hsa-miR-424-5p	negative regulation of vascular endothelial growth factor signaling pathway	GO:1900747	PMID:21885851	CL:0002544	aortic endothelial cell
artery	hsa-miR-424-5p	negative regulation of vascular smooth muscle cell proliferation	GO:1904706	PMID:23263626	CL:0002591	smooth muscle cell of the pulmonary artery
artery	hsa-miR-451a	positive regulation of vascular associated smooth muscle cell migration	GO:1904754	PMID:25006399	UBERON:0002012	pulmonary artery
artery	hsa-miR-4632-3p	cellular response to platelet-derived growth factor stimulus	GO:0036120	PMID:28701355	CL:0002591	smooth muscle cell of the pulmonary artery
artery	hsa-miR-483-5p	negative regulation of cell migration involved in sprouting angiogenesis	GO:0090051	PMID:21893058	CL:0000071	blood vessel endothelial cell
artery	hsa-miR-487b-3p	positive regulation of blood vessel endothelial cell proliferation involved in sprouting angiogenesis	GO:1903589	PMID:25660232	CL:0002618	endothelial cell of umbilical vein
artery	hsa-miR-487b-3p	positive regulation of cell migration involved in sprouting angiogenesis	GO:0090050	PMID:25660232	CL:0002618	endothelial cell of umbilical vein
artery	hsa-miR-492	negative regulation of angiogenesis	GO:0016525	PMID:23802567	CL:0002618	endothelial cell of umbilical vein
artery	hsa-miR-495-3p	negative regulation of endothelial cell apoptotic process	GO:2000352	PMID:25466836	CL:0002618	endothelial cell of umbilical vein
artery	hsa-miR-495-3p	positive regulation of G1/S transition of mitotic cell cycle	GO:1900087	PMID:25466836	CL:0002618	endothelial cell of umbilical vein
artery	hsa-miR-503-5p	negative regulation of angiogenesis	GO:0016525	PMID:28566713	CL:0000071	blood vessel endothelial cell
artery	hsa-miR-503-5p	negative regulation of cell-substrate adhesion	GO:0010812	PMID:21220732	CL:0002543	vein endothelial cell
artery	hsa-miR-503-5p	negative regulation of cell migration involved in sprouting angiogenesis	GO:0090051	PMID:28566713	CL:0000071	blood vessel endothelial cell
artery	hsa-miR-503-5p	negative regulation of endothelial cell migration	GO:0010596	PMID:21220732	CL:0002543	vein endothelial cell
artery	hsa-miR-503-5p	negative regulation of ERK1 and ERK2 cascade	GO:0070373	PMID:23263626	CL:1001568	pulmonary artery endothelial cell
artery	hsa-miR-503-5p	negative regulation of fibroblast growth factor receptor signaling pathway	GO:0040037	PMID:23263626	CL:1001568	pulmonary artery endothelial cell
artery	hsa-miR-503-5p	negative regulation of G0 to G1 transition	GO:0070317	PMID:23263626	CL:1001568	pulmonary artery endothelial cell
artery	hsa-miR-503-5p	negative regulation of vascular smooth muscle cell proliferation	GO:1904706	PMID:23263626	CL:0002591	smooth muscle cell of the pulmonary artery
artery	hsa-miR-505-3p	negative regulation of angiogenesis	GO:0016525	PMID:25449503	CL:0002618	endothelial cell of umbilical vein
artery	hsa-miR-638	negative regulation of G1/S transition of mitotic cell cycle	GO:2000134	PMID:23554459	CL:0002539	aortic smooth muscle cell
artery	hsa-miR-638	platelet-derived growth factor receptor signaling pathway	GO:0048008	PMID:23554459	CL:0002539	aortic smooth muscle cell
artery	hsa-miR-665	negative regulation of canonical Wnt signaling pathway	GO:0090090	PMID:29118903	CL:0002539	aortic smooth muscle cell
artery	hsa-miR-7-5p	negative regulation of sprouting angiogenesis	GO:1903671	PMID:27431648	CL:0002618	endothelial cell of umbilical vein
artery	hsa-miR-92a-3p	cellular response to low-density lipoprotein particle stimulus	GO:0071404	PMID:24255059	CL:0002618	endothelial cell of umbilical vein
artery	hsa-miR-92a-3p	negative regulation of inflammatory response	GO:0050728	PMID:22267480	CL:1000413	endothelial cell of artery
artery	hsa-miR-92a-3p	negative regulation of nitric oxide biosynthetic process	GO:0045019	PMID:21768538	CL:0000071	blood vessel endothelial cell
artery	hsa-miR-92a-3p	positive regulation of interleukin-6 production	GO:0032755	PMID:24255059	CL:0002618	endothelial cell of umbilical vein
artery	hsa-miR-92a-3p	positive regulation of monocyte chemotactic protein-1 production	GO:0071639	PMID:24255059	CL:0002618	endothelial cell of umbilical vein
artery	hsa-miR-92a-3p	positive regulation of sprouting angiogenesis	GO:1903672	PMID:26299712	CL:0002618	endothelial cell of umbilical vein
artery	hsa-miR-939-5p	negative regulation of angiogenesis	GO:0016525	PMID:28115160	CL:0002618	endothelial cell of umbilical vein
artery	hsa-miR-939-5p	negative regulation of cell-matrix adhesion	GO:0001953	PMID:28115160	CL:0002618	endothelial cell of umbilical vein
blood	hsa-let-7f-5p	negative regulation of interleukin-17 production	GO:0032700	PMID:21508257	CL:0000813	memory T cell
blood	hsa-miR-106a-5p	negative regulation of interleukin-8 secretion	GO:2000483	PMID:26265888	CL:2000001	peripheral blood mononuclear cell
blood	hsa-miR-144-3p	positive regulation of cholesterol storage	GO:0010886	PMID:24733347	CL:0000517	macrophage derived foam cell
blood	hsa-miR-144-3p	positive regulation of interleukin-1 beta secretion	GO:0050718	PMID:24733347	CL:0000517	macrophage derived foam cell
blood	hsa-miR-144-3p	positive regulation of interleukin-6 secretion	GO:2000778	PMID:24733347	CL:0000517	macrophage derived foam cell
blood	hsa-miR-144-3p	positive regulation of tumor necrosis factor secretion	GO:1904469	PMID:24733347	CL:0000517	macrophage derived foam cell
blood	hsa-miR-146a-5p	negative regulation of cholesterol storage	GO:0010887	PMID:21329689	CL:0000517	macrophage derived foam cell
blood	hsa-miR-146a-5p	negative regulation of cytokine production involved in inflammatory response	GO:1900016	PMID:29896267	CL:0000583	alveolar macrophage
blood	hsa-miR-146a-5p	negative regulation of inflammatory response	GO:0050728	PMID:21329689	CL:0000517	macrophage derived foam cell
blood	hsa-miR-146a-5p	negative regulation of interleukin-6 secretion	GO:1900165	PMID:21329689,PMID:29896267	CL:0000517,CL:0000583	macrophage derived foam cell,alveolar macrophage
blood	hsa-miR-146a-5p	negative regulation of interleukin-8 secretion	GO:2000483	PMID:21329689	CL:0000517	macrophage derived foam cell
blood	hsa-miR-146a-5p	negative regulation of toll-like receptor 4 signaling pathway	GO:0034144	PMID:21329689	CL:0000517	macrophage derived foam cell
blood	hsa-miR-155-5p	cellular response to low-density lipoprotein particle stimulus	GO:0071404	PMID:21030878	CL:0000517	macrophage derived foam cell
blood	hsa-miR-155-5p	cholesterol homeostasis	GO:0042632	PMID:21030878	CL:0000517	macrophage derived foam cell
blood	hsa-miR-155-5p	negative regulation of inflammatory response	GO:0050728	PMID:21030878	CL:0000517	macrophage derived foam cell
blood	hsa-miR-155-5p	negative regulation of NF-kappaB transcription factor activity	GO:0032088	PMID:21030878	CL:0000517	macrophage derived foam cell
blood	hsa-miR-155-5p	negative regulation of protein localization to nucleus	GO:1900181	PMID:21030878	CL:0000517	macrophage derived foam cell
blood	hsa-miR-181a-5p	negative regulation of tumor necrosis factor production	GO:0032720	PMID:23516523	CL:0000235	macrophage
blood	hsa-miR-181b-5p	negative regulation of defense response to bacterium	GO:1900425	PMID:25505240	CL:0000235	macrophage
blood	hsa-miR-181b-5p	negative regulation of innate immune response	GO:0045824	PMID:25505240	CL:0000235	macrophage
blood	hsa-miR-181b-5p	negative regulation of phagocytosis	GO:0050765	PMID:25505240	CL:0000235	macrophage
blood	hsa-miR-181b-5p	negative regulation of signal transduction	GO:0009968	PMID:25505240	CL:0000235	macrophage
blood	hsa-miR-181b-5p	positive regulation of inflammatory response	GO:0050729	PMID:25505240	CL:0000235	macrophage
blood	hsa-miR-182-5p	cholesterol homeostasis	GO:0042632	PMID:28855441	CL:0000235	macrophage
blood	hsa-miR-182-5p	positive regulation of cytokine secretion	GO:0050715	PMID:28855441	CL:0000235	macrophage
blood	hsa-miR-182-5p	positive regulation of lipoprotein lipase activity	GO:0051006	PMID:28855441	CL:0000235	macrophage
blood	hsa-miR-182-5p	positive regulation of NIK/NF-kappaB signaling	GO:1901224	PMID:28855441	CL:0000235	macrophage
blood	hsa-miR-183-5p	transforming growth factor beta receptor signaling pathway	GO:0007179	PMID:24586048	CL:0000623	natural killer cell
blood	hsa-miR-19a-3p	positive regulation of B cell receptor signaling pathway	GO:0050861	PMID:26017478	CL:2000001	peripheral blood mononuclear cell
blood	hsa-miR-19b-3p	cholesterol homeostasis	GO:0042632	PMID:25084135,PMID:25765596	CL:0000517,CL:0000517	macrophage derived foam cell,macrophage derived foam cell
blood	hsa-miR-20a-5p	negative regulation of inflammatory response	GO:0050728	PMID:28972028	CL:0000492	CD4-positive helper T cell
blood	hsa-miR-20a-5p	negative regulation of phosphatidylinositol 3-kinase signaling	GO:0014067	PMID:28972028	CL:0000492	CD4-positive helper T cell
blood	hsa-miR-20a-5p	negative regulation of protein kinase B signaling	GO:0051898	PMID:28972028	CL:0000492	CD4-positive helper T cell
blood	hsa-miR-26b-5p	defense response to virus	GO:0051607	PMID:26222045	CL:2000001	peripheral blood mononuclear cell
blood	hsa-miR-26b-5p	negative regulation of defense response to virus	GO:0050687	PMID:26222045	CL:2000001	peripheral blood mononuclear cell
blood	hsa-miR-27a-5p	cellular response to transforming growth factor beta stimulus	GO:0071560	PMID:28791023	CL:0000623	natural killer cell
blood	hsa-miR-302a-3p	cellular response to low-density lipoprotein particle stimulus	GO:0071404	PMID:25524771	CL:0000235	macrophage
blood	hsa-miR-302a-3p	cholesterol homeostasis	GO:0042632	PMID:25524771	CL:0000235	macrophage
blood	hsa-miR-33b-5p	cholesterol homeostasis	GO:0042632	PMID:24931346	CL:0000581	peritoneal macrophage
blood	hsa-miR-361-5p	regulation of inflammatory response	GO:0050727	PMID:28444107	CL:0000517	macrophage derived foam cell
blood	hsa-miR-488-3p	negative regulation of inflammatory response	GO:0050728	PMID:28915828	CL:0000235	macrophage
blood	hsa-miR-488-3p	negative regulation of tumor necrosis factor biosynthetic process	GO:0042536	PMID:28915828	CL:0000235	macrophage
blood	hsa-miR-590-3p	cholesterol homeostasis	GO:0042632	PMID:25149060	CL:0000235	macrophage
blood	hsa-miR-590-3p	negative regulation of inflammatory response	GO:0050728	PMID:25149060	CL:0000235	macrophage
blood	hsa-miR-758-3p	cellular response to low-density lipoprotein particle stimulus	GO:0071404	PMID:21885853	CL:0000235	macrophage
blood	hsa-miR-920	negative regulation of inflammatory response	GO:0050728	PMID:28915828	CL:0000235	macrophage
blood	hsa-miR-920	negative regulation of tumor necrosis factor biosynthetic process	GO:0042536	PMID:28915828	CL:0000235	macrophage
brain	hsa-miR-195-5p	response to ischemia	GO:0002931	PMID:30497184	UBERON:0000955	brain
heart	hsa-let-7b-5p	positive regulation of angiogenesis	GO:0045766	PMID:26296645	UBERON:0002349	myocardium
heart	hsa-miR-1-3p	negative regulation of cardiac muscle hypertrophy	GO:0010614	PMID:19933931	UBERON:0006566	left ventricle myocardium
heart	hsa-miR-1-3p	positive regulation of protein phosphorylation	GO:0001934	PMID:19131648	CL:0000746	cardiac muscle cell
heart	hsa-miR-1-3p	positive regulation of sprouting angiogenesis	GO:1903672	PMID:23625462	CL:0000513	cardiac muscle myoblast
heart	hsa-miR-1-3p	regulation of release of sequestered calcium ion into cytosol by sarcoplasmic reticulum	GO:0010880	PMID:19131648	CL:0000746	cardiac muscle cell
heart	hsa-miR-155-5p	negative regulation of cell migration involved in sprouting angiogenesis	GO:0090051	PMID:28408180	UBERON:0000948	heart
heart	hsa-miR-155-5p	negative regulation of hydrogen peroxide-induced cell death	GO:1903206	PMID:20550618	CL:0010021	cardiac myoblast
heart	hsa-miR-21-5p	regulation of calcium ion transmembrane transport via high voltage-gated calcium channel	GO:1902514	PMID:25107449	CL:0000746	cardiac muscle cell
heart	hsa-miR-223-3p	positive regulation of glucose import	GO:0046326	PMID:20080987	CL:0000746	cardiac muscle cell
heart	hsa-miR-223-3p	positive regulation of protein localization to plasma membrane	GO:1903078	PMID:20080987	CL:2000046	ventricular cardiac muscle cell
kidney	hsa-miR-590-5p	negative regulation of epithelial to mesenchymal transition	GO:0010719	PMID:26459119	CL:1000497	kidney cell
liver	hsa-miR-144-3p	cholesterol homeostasis	GO:0042632	PMID:23519695	CL:0000182	hepatocyte
liver	hsa-miR-148a-3p	cholesterol homeostasis	GO:0042632	PMID:26437365	CL:0000182	hepatocyte
liver	hsa-miR-148a-3p	negative regulation of low-density lipoprotein particle clearance	GO:0010989	PMID:26437365	CL:0000182	hepatocyte
liver	hsa-miR-185-5p	negative regulation of low-density lipoprotein particle clearance	GO:0010989	PMID:26523989	CL:0000182	hepatocyte
liver	hsa-miR-199a-5p	negative regulation of low-density lipoprotein particle clearance	GO:0010989	PMID:26163491	CL:0000182	hepatocyte
liver	hsa-miR-199a-5p	negative regulation of receptor internalization	GO:0002091	PMID:26163491	CL:0000182	hepatocyte
liver	hsa-miR-21-5p	cellular response to virus	GO:0098586	PMID:27571873	CL:0000182	hepatocyte
liver	hsa-miR-27a-3p	negative regulation of low-density lipoprotein particle clearance	GO:0010989	PMID:26318398	CL:0000182	hepatocyte
liver	hsa-miR-27b-3p	cholesterol homeostasis	GO:0042632	PMID:26520906	CL:0000182	hepatocyte
liver	hsa-miR-27b-3p	negative regulation of low-density lipoprotein particle clearance	GO:0010989	PMID:26520906	CL:0000182	hepatocyte
liver	hsa-miR-30c-5p	negative regulation of fatty acid biosynthetic process	GO:0045717	PMID:23749231	UBERON:0002107	liver
liver	hsa-miR-548p	negative regulation of fatty acid biosynthetic process	GO:0045717	PMID:28336556	CL:0000182	hepatocyte
muscle_skeletal	hsa-miR-15b-5p	positive regulation of translation	GO:0045727	PMID:25403480	CL:0000737	striated muscle cell
muscle_skeletal	hsa-miR-16-5p	positive regulation of translation	GO:0045727	PMID:25403480	CL:0000737	striated muscle cell
nerve	hsa-miR-103a-3p	negative regulation of cyclin-dependent protein serine/threonine kinase activity	GO:0045736	PMID:27343180	CL:0000540	neuron
nerve	hsa-miR-103a-3p	negative regulation of peptidyl-threonine phosphorylation	GO:0010801	PMID:27343180	CL:0000540	neuron
nerve	hsa-miR-106b-5p	cellular response to amyloid-beta	GO:1904646	PMID:27520374	CL:0000540	neuron
nerve	hsa-miR-106b-5p	negative regulation of peptidyl-tyrosine phosphorylation	GO:0050732	PMID:27520374	CL:0000540	neuron
nerve	hsa-miR-125b-1-3p	positive regulation of protein phosphorylation	GO:0001934	PMID:28947385	CL:0000540	neuron
nerve	hsa-miR-125b-1-3p	positive regulation of tau-protein kinase activity	GO:1902949	PMID:28947385	CL:0000540	neuron
nerve	hsa-miR-132-3p	negative regulation of nitric-oxide synthase activity	GO:0051001	PMID:28089352	CL:0000540	neuron
nerve	hsa-miR-132-3p	negative regulation of nitric oxide biosynthetic process	GO:0045019	PMID:28089352	CL:0000540	neuron
nerve	hsa-miR-132-3p	negative regulation of peptidyl-serine phosphorylation	GO:0033137	PMID:28089352	CL:0000540	neuron
nerve	hsa-miR-140-5p	cellular response to amyloid-beta	GO:1904646	PMID:29253717	CL:0000540	neuron
nerve	hsa-miR-146a-5p	negative regulation of protein kinase B signaling	GO:0051898	PMID:27241555	CL:0000540	neuron
nerve	hsa-miR-146a-5p	positive regulation of apoptotic process	GO:0043065	PMID:27241555	CL:0000540	neuron
nerve	hsa-miR-15a-5p	negative regulation of cyclin-dependent protein serine/threonine kinase activity	GO:0045736	PMID:27343180	CL:0000540	neuron
nerve	hsa-miR-15a-5p	negative regulation of peptidyl-threonine phosphorylation	GO:0010801	PMID:27343180	CL:0000540	neuron
nerve	hsa-miR-212-3p	negative regulation of nitric-oxide synthase activity	GO:0051001	PMID:28089352	CL:0000540	neuron
nerve	hsa-miR-212-3p	negative regulation of nitric oxide biosynthetic process	GO:0045019	PMID:28089352	CL:0000540	neuron
nerve	hsa-miR-212-3p	negative regulation of peptidyl-serine phosphorylation	GO:0033137	PMID:28089352	CL:0000540	neuron
nerve	hsa-miR-218-5p	negative regulation of collagen biosynthetic process	GO:0032966	PMID:19913496	CL:0000122	stellate neuron
nerve	hsa-miR-29b-3p	negative regulation of collagen biosynthetic process	GO:0032966	PMID:19913496	CL:0000122	stellate neuron
nerve	hsa-miR-98-5p	cellular response to amyloid-beta	GO:1904646	PMID:27541017	CL:0000540	neuron
skin	hsa-miR-181b-5p	negative regulation of toll-like receptor 4 signaling pathway	GO:0034144	PMID:27641447	CL:0000312	keratinocyte
skin	hsa-miR-200b-3p	negative regulation of blood vessel endothelial cell migration	GO:0043537	PMID:22499991	UBERON:0002067	dermis
skin	hsa-miR-203a-3p	negative regulation of cytokine production involved in inflammatory response	GO:1900016	PMID:23608026	CL:0000312	keratinocyte
skin	hsa-miR-203a-3p	negative regulation of interleukin-8 secretion	GO:2000483	PMID:23608026	CL:0000312	keratinocyte
