## Supplementary Table 2 for "miRinGO: Prediction of biological processes indirectly targeted by human microRNAs"

### Sheet: Supplementary table S2
Parameter	Description	Possible values
Tissue type	29 different tissues	Brain, colon, lung, ..
input miRNAs	miRBase miRNA ID	hsa-miR-9-5p
GO category	Choose the category of GO annotation	Biological process OR cellular component OR molecular function
Targeting mode	Choose mode of miRNA targeting	Direct OR indirect OR both
Percentage of TargetScan target genes	percentage of top-ranked targeted genes (sorted by TargetScan v7.2 context++ score)	[20% - 100%], step size 20%
